# Polycomb represses a gene network controlling puberty via modulation of histone demethylase *Kdm6b* expression

**DOI:** 10.1101/2020.09.14.297135

**Authors:** Hollis Wright, Carlos F. Aylwin, Carlos A. Toro, Sergio R. Ojeda, Alejandro Lomniczi

## Abstract

Female puberty is subject to Polycomb Group (PcG)-dependent transcriptional repression. *Kiss1*, a puberty-activating gene, is a key target of this silencing mechanism. Using a gain-of-function approach and a systems biology strategy we now show that EED, an essential PcG component, acts in the arcuate nucleus of the hypothalamus to alter the functional organization of a gene network involved in the stimulatory control of puberty. A central node of this network is *Kdm6b*, which encodes an enzyme that erases the PcG-dependent histone modification H3K27me3. *Kiss1* is a first neighbor in the network; genes encoding glutamatergic receptors and potassium channels are second neighbors. By repressing *Kdm6b* expression, EED increases H3K27me3 abundance at these gene promoters, reducing gene expression throughout a gene network controlling puberty activation. These results indicate that *Kdm6b* repression is a basic mechanism used by PcG to modulate the biological output of puberty-activating gene networks.
