## Supplementary Table 3 for "Polycomb represses a gene network controlling puberty via modulation of histone demethylase *Kdm6b* expression": Suppl. Table 3 Kdm6b_EED .xlsx

### Sheet: genes changing expression
Supplementary Table 3: Genes Showing Nominally Significant Changes in Expression Under EED Overexpression in OpenArray Assays
Gene	p.value (t-test)	p.value (Benjamini adjusted)	Fold change (log 2)
Aldh1a1	0.0242722	0.176646	-0.746007
Begain	0.0412752	0.234443	0.380217
Cartpt	0.00698293	0.110175	-0.513098
Cux1	0.0302372	0.204461	-0.528957
Eed	0.000882913	0.084698	1.90722
Gabbr1	0.0362762	0.214634	-0.400729
Gria1	0.0223608	0.176646	-0.868334
Gria3	0.00282871	0.100419	-0.573283
Grin1	0.0248797	0.176646	-0.759756
Grm7	0.0150224	0.172893	-0.747054
Hdac4	0.0232326	0.176646	-0.648588
Kat2a	0.0347122	0.21431	-0.384607
Kat6a	0.00131283	0.084698	-0.780268
Kdm6a	0.00693603	0.110175	0.564595
Kdm6b	0.00178939	0.084698	-0.493841
Nell2	0.00555668	0.110175	-1.26029
Nrg3	0.0210034	0.176646	-0.595933
Olfm2	0.00627492	0.110175	-0.434875
Pcdha3	0.0496538	0.261142	-0.532924
Pdyn	0.0327707	0.21152	-0.549713
Penk	0.0158283	0.172893	-0.434729
Pomc	0.0153149	0.172893	-0.841753
Tac2	0.0246139	0.176646	-0.513313
Tgfa	0.0233683	0.176646	-0.275317
Usf2	0.0487753	0.261142	-0.347127
Yy1	0.00929929	0.13205	-0.848823
Zbtb7a	0.00639779	0.110175	-0.805674
