## Supplementary Table 4 for "Polycomb represses a gene network controlling puberty via modulation of histone demethylase *Kdm6b* expression": Suppl. Table 4 Kdm6b_EED.xlsx

### Sheet: partial_correlation
Supplementary Table 4: Partial Correlation of Gene Expression with Total GnRH Release and Pulse Amplitude
Partial correlation, total release given pulse amplitude
Gene	estimate	p.value	Adjusted p-value (Benjamini-Hochberg)
Dnmt1	0.705879	0.000326808	0.0145974
Hdac4	0.714671	0.000229637	0.0145974
Kdm6b	0.728731	0.000124622	0.0145974
Fgfr2	0.658975	0.00158397	0.0530631
Bsx	0.633113	0.00318774	0.0711928
L1cam	0.634778	0.00305641	0.0711928
Zbtb41	0.626734	0.0037325	0.0714507
Cadm1	0.619202	0.00446647	0.0748133
Timp3	0.583212	0.00963563	0.143464
Gria3	0.571826	0.011965	0.16033
Glul	0.566458	0.0131987	0.160784
Negr1	0.550509	0.0174258	0.194588
Ntrk3	0.54269	0.0198279	0.197445
Pou2f2	0.540239	0.0206285	0.197445
Npvf	0.514834	0.0303674	0.254327
Phf21a	0.518337	0.0288604	0.254327
Nr4a2	0.499441	0.0376574	0.269313
Pcdha3	0.494161	0.0404189	0.269313
Rxra	0.490878	0.0422058	0.269313
Slc1a3	0.504516	0.0351307	0.269313
Usf2	0.490913	0.0421866	0.269313
Eefsec	-0.481983	0.0473233	0.288242
Partial correlation, pulse amplitude given total release
Gene	estimate	p.value	Adjusted p-value (Benjamini-Hochberg)
Ep300	0.791056	3.12552e-06	0.00041882
Ash2l	0.77666	8.77033e-06	0.000587612
Kdm6b	-0.721229	0.000173988	0.00777147
Eefsec	0.685237	0.000693172	0.0232213
Mbd4	-0.673409	0.00102224	0.0273961
Zfp566	0.638727	0.00276194	0.0616834
Trim66	0.631675	0.00330475	0.0632624
Hdac2	-0.602182	0.00653657	0.0973223
Tmem38b	0.606844	0.00590828	0.0973223
Tgfb1	-0.591231	0.00821357	0.110062
Fktn	0.574512	0.011381	0.127088
Yy1	-0.576811	0.0108984	0.127088
Pcdha3	-0.567734	0.0128972	0.131638
Rara	-0.561058	0.0145333	0.131638
Zbtb44	0.560272	0.0147356	0.131638
Cd74	-0.551892	0.0170242	0.142578
Gadd45a	-0.536667	0.0218371	0.152765
Kdm5b	-0.53392	0.0228008	0.152765
Nfat5	-0.534016	0.0227667	0.152765
Vgll3	-0.543555	0.019551	0.152765
Zbtb16	0.525458	0.0259636	0.165672
Kdm1a	-0.515559	0.0300512	0.170051
Tnfaip6	-0.51463	0.0304569	0.170051
Zbtb48	0.517706	0.0291278	0.170051
Nrg1	0.508932	0.0330318	0.17705
Esr1	-0.493429	0.0408131	0.210344
Green = Significant at alpha = .05 after multiple testing correction
Yellow = Suggestive (p <= .1) after correction
