## Supplementary Table 5 for "Polycomb represses a gene network controlling puberty via modulation of histone demethylase *Kdm6b* expression": Suppl. Table 5 Kdm6b_EED primers.xlsx

### Sheet: Sheet1
TaqMan OpenArray Real-Time PCR Inventoried Assays Format 224
Assay ID	Gene Symbol(s)	Gene Name(s)	RefSeq(s)	Amplicon Length
Rn01530753_m1	Adam10	ADAM metallopeptidase domain 10;rCG56657 Celera Annotation	XM_217197.5	94
Rn00571880_m1	Adam17	ADAM metallopeptidase domain 17;rCG61640 Celera Annotation	NM_020306.1	143
Rn01431703_g1	Agrp	rCG51355 Celera Annotation;agouti related protein homolog (mouse)	NM_033650.1	67
Rn00755484_m1	Aldh1a1	aldehyde dehydrogenase 1 family, member A1;rCG47846 Celera Annotation	NM_022407.3	77
Rn00562482_m1	Apoa4	apolipoprotein A-IV;rCG58473 Celera Annotation	NM_012737.1	63
Rn00567471_m1	Areg	amphiregulin;rCG60511 Celera Annotation	NM_017123.1	84
Rn01482311_m1	Ash2l	ash2 (absent, small, or homeotic)-like (Drosophila);rCG43199 Celera Annotation	NM_001106089.1	70
Rn01404339_m1	Bcl6	rCG36575 Celera Annotation;B-cell CLL/lymphoma 6	NM_001107084.1	64
Rn01460720_g1	Bcl6b	rCG33355 Celera Annotation;B-cell CLL/lymphoma 6, member B	NM_001108279.1	66
Rn00577368_m1	Begain	brain-enriched guanylate kinase-associated;rCG27829 Celera Annotation	NM_024163.2;NM_001111115.1	54
Rn01487363_m1	Bmi1	Bmi1 polycomb ring finger oncogene;rCG55775 Celera Annotation	NM_001107368.2	127
Rn04244809_m1	Bsx	brain specific homeobox	NM_001191995.1	67
Rn00673281_m1	Btc	betacellulin;rCG60498 Celera Annotation	NM_022256.1	69
Rn00457556_m1	Cadm1	rCG58247 Celera Annotation;cell adhesion molecule 1	NM_001012201.1	64
Rn01645174_m1	Cartpt	rCG44404 Celera Annotation;CART prepropeptide	NM_017110.1	77
Rn00583206_m1	Cntnap1	contactin associated protein 1;rCG32917 Celera Annotation	NM_032061.2	58
Rn01751783_g1	Cbx2	rCG34544 Celera Annotation;chromobox homolog 2	NM_001107071.1	60
Rn01460876_m1	Cbx4	rCG33405 Celera Annotation;chromobox homolog 4	XM_576815.4	70
Rn01506266_m1	Cbx7	rCG60324 Celera Annotation;chromobox homolog 7	NM_199117.2	76
Rn01463626_g1	Cbx8	rCG33656 Celera Annotation;chromobox homolog 8	NM_001034078.1	82
Rn00565062_m1	Cd74	rCG46667 Celera Annotation;Cd74 molecule, major histocompatibility complex, class II invariant chain	NM_013069.2	68
Rn01537273_g1	Cenpw	centromere protein W;rCG41970 Celera Annotation	NM_001246319.1	116
Rn01767199_s1	Cldn8	claudin 8;rCG58765 Celera Annotation	NM_001037774.1	130
Rn01420266_m1	Crtc1	rCG38776 Celera Annotation;CREB regulated transcription coactivator 1	NM_001047115.1	64
Rn01480892_m1	Cux1	cut-like homeobox 1;rCG21625 Celera Annotation	XM_347163.4	66
Rn02134446_s1	Cx3cr1	chemokine (C-X3-C motif) receptor 1;rCG25669 Celera Annotation	NM_133534.1	124
Rn01413889_g1	Cxcl10	rCG60375 Celera Annotation;chemokine (C-X-C motif) ligand 10	NM_139089.1	106
Rn00709664_m1	Dnmt1	rCG31827 Celera Annotation;DNA (cytosine-5-)-methyltransferase 1	NM_053354.3	62
Rn01027162_g1	Dnmt3a	rCG61845 Celera Annotation;DNA (cytosine-5-)-methyltransferase 3 alpha	NM_001003958.1;NM_001003957.1	59
Rn01536418_g1	Dnmt3b	rCG37517 Celera Annotation;DNA (cytosine-5-)-methyltransferase 3 beta	NM_001003959.1	74
Rn01429469_m1	Dnmt3l	rCG61035 Celera Annotation;DNA (cytosine-5-)-methyltransferase 3-like	NM_001003964.1	85
Rn01404095_m1	Ece2	rCG36499 Celera Annotation;endothelin-converting enzyme 2	NM_001002815.2	77
Rn01511340_m1	Eed	rCG40676 Celera Annotation;embryonic ectoderm development	NM_001106278.2	69
Rn01765626_m1	Eefsec	rCG56566 Celera Annotation;eukaryotic elongation factor, selenocysteine-tRNA-specific	NM_001109249.1	62
Rn00563336_m1	Egf	epidermal growth factor;rCG28890 Celera Annotation	NM_012842.1	93
Rn00580398_m1	Egfr	rCG23316 Celera Annotation;epidermal growth factor receptor	NM_031507.1	104
Rn01435512_m1	Ehmt1	euchromatic histone-lysine N-methyltransferase 1;rCG45393 Celera Annotation	NM_001108572.1	55
Rn01525918_m1	Ehmt2	euchromatic histone lysine N-methyltransferase 2;rCG38301 Celera Annotation	NM_212463.1	61
Rn00591432_m1	Ep300	E1A binding protein p300;rCG59903 Celera Annotation	XM_576312.4	129
Rn00566561_m1	Erbb2	v-erb-b2 erythroblastic leukemia viral oncogene homolog 2, neuro/glioblastoma derived oncogene homolog (avian);rCG33478 Celera Annotation	NM_017003.2	74
Rn00572447_m1	Erbb4	v-erb-a erythroblastic leukemia viral oncogene homolog 4 (avian);rCG25035 Celera Annotation	NM_021687.1	103
Rn01640372_m1	Esr1	estrogen receptor 1;rCG41136 Celera Annotation	NM_012689.1	67
Rn00562610_m1	Esr2	rCG61423 Celera Annotation;estrogen receptor 2 (ER beta)	NM_012754.1	89
Rn01460404_m1	Ezh1	rCG33030 Celera Annotation;enhancer of zeste homolog 1 (Drosophila)	NM_001107051.1	61
Rn01500685_m1	Ezh2	rCG28121 Celera Annotation;enhancer of zeste homolog 2 (Drosophila)	NM_001134979.1	89
Rn00689153_m1	Fgf1	fibroblast growth factor 1;rCG49437 Celera Annotation	NM_012846.1	78
Rn01269940_m1	Fgfr2	fibroblast growth factor receptor 2;rCG39473 Celera Annotation	NM_012712.1;NM_001109892.1;NM_001109893.1;NM_001109894.1;NM_001109895.1	87
Rn01750001_m1	Fktn	fukutin;rCG31935 Celera Annotation	NM_001108667.1	69
Rn00584703_m1	Gab2	GRB2-associated binding protein 2;rCG39923 Celera Annotation	NM_053417.1	74
Rn00578911_m1	Gabbr1	rCG58602 Celera Annotation;gamma-aminobutyric acid (GABA) B receptor 1	NM_031028.3	113
Rn01413643_m1	Gabra2	rCG57091 Celera Annotation;gamma-aminobutyric acid (GABA-A) receptor, subunit alpha 2	NM_001135779.1	123
Rn00788325_m1	Gabrg2	gamma-aminobutyric acid (GABA) A receptor, gamma 2	NM_183327.1	76
Rn00690300_m1	Gad1	rCG26162 Celera Annotation;glutamate decarboxylase 1	NM_017007.1	63
Rn01425130_g1	Gadd45a	rCG55338 Celera Annotation;growth arrest and DNA-damage-inducible, alpha	NM_024127.2	100
Rn01311348_m1	Gatad1	GATA zinc finger domain containing 1;rCG41029 Celera Annotation	XM_575359.3	80
Rn00667869_m1	Actb	actin, beta;rCG42822 Celera Annotation	NM_031144.2	91
Rn00561285_m1	Gls	rCG22604 Celera Annotation;glutaminase	NM_012569.2;NM_001109968.1	80
Rn00561306_m1	Glud1	rCG42385 Celera Annotation;glutamate dehydrogenase 1	NM_012570.1	55
Rn01483107_m1	Glul	rCG45956 Celera Annotation;glutamate-ammonia ligase	NM_017073.3	89
Rn00562754_m1	Gnrh1	gonadotropin-releasing hormone 1 (luteinizing-releasing hormone);rCG52186 Celera Annotation	NM_012767.2	129
Rn00578981_m1	Gnrhr	gonadotropin releasing hormone receptor;rCG57093 Celera Annotation	NM_031038.3	77
Rn00709588_m1	Gria1	rCG34336 Celera Annotation;glutamate receptor, ionotropic, AMPA 1	NM_031608.1	85
Rn00568514_m1	Gria2	rCG62437 Celera Annotation;glutamate receptor, ionotropic, AMPA 2	NM_017261.2;NM_001083811.1	122
Rn00583547_m1	Gria3	rCG53210 Celera Annotation;glutamate receptor, ionotrophic, AMPA 3	NM_032990.2;NM_001112742.1	74
Rn00568522_m1	Grik5	glutamate receptor, ionotropic, kainate 5;rCG53595 Celera Annotation	NM_031508.2	56
Rn01436038_m1	Grin1	glutamate receptor, ionotropic, N-methyl D-aspartate 1;rCG45539 Celera Annotation	NM_017010.1	68
Rn00566625_m1	Grm1	glutamate receptor, metabotropic 1;rCG57330 Celera Annotation	NM_017011.1;NM_001114330.1	83
Rn00566628_m1	Grm5	glutamate receptor, metabotropic 5;rCG40559 Celera Annotation	NM_017012.1	112
Rn00667503_m1	Grm7	glutamate receptor, metabotropic 7;rCG56083 Celera Annotation	NM_031040.1	83
Rn01519308_g1	Hdac1	rCG31110 Celera Annotation;histone deacetylase 1	NM_001025409.1	72
Rn01193634_g1	Hdac2	histone deacetylase 2;rCG19958 Celera Annotation	NM_053447.1	86
Rn00584926_m1	Hdac3	histone deacetylase 3;rCG49221 Celera Annotation	NM_053448.1	58
Rn01427040_m1	Hdac4	histone deacetylase 4;rCG55373 Celera Annotation	XM_343629.4	60
Rn02128215_s1	Hic1	hypermethylated in cancer 1;rCG34265 Celera Annotation	NM_001107021.1	93
Rn00573299_m1	Hk3	hexokinase 3 (white cell);rCG24230 Celera Annotation	NM_022179.2	67
Rn01461346_m1	Icam2	intercellular adhesion molecule 2;rCG33549 Celera Annotation	NM_001007725.1	119
Rn00594078_m1	Ifng	rCG48978 Celera Annotation;interferon gamma	NM_138880.2	91
Rn00710306_m1	Igf1	insulin-like growth factor 1;rCG48929 Celera Annotation	NM_178866.4;NM_001082478.1;NM_001082477.2;NM_001082479.1	69
Rn00583837_m1	Igf1r	insulin-like growth factor 1 receptor;rCG24751 Celera Annotation	NM_052807.2	58
Rn00563409_m1	Il10	rCG46260 Celera Annotation;interleukin 10	NM_012854.2	70
Rn00584538_m1	Il12a	interleukin 12A;rCG62487 Celera Annotation	NM_053390.1	67
Rn00566700_m1	Il1a	interleukin 1 alpha;rCG27378 Celera Annotation	NM_017019.1	73
Rn00580432_m1	Il1b	rCG27107 Celera Annotation;interleukin 1 beta	NM_031512.2	74
Rn01410330_m1	Il6	interleukin 6;rCG56741 Celera Annotation	NM_012589.1	121
Rn01538592_m1	Inhba	inhibin beta-A;rCG45336 Celera Annotation	NM_017128.2	126
Rn01507990_m1	Ino80e	rCG39828 Celera Annotation;INO80 complex subunit E	NM_001013900.1	77
Rn01422353_m1	Iqch	IQ motif containing H;rCG58412 Celera Annotation	NM_001106830.1	63
Rn01764214_s1	Irf2bp1	interferon regulatory factor 2 binding protein 1;rCG54106 Celera Annotation	NM_001107483.1	87
Rn02105290_s1	Irf2bpl	rCG20822 Celera Annotation;interferon regulatory factor 2 binding protein-like	NM_001012470.1	155
Rn01460750_m1	Kat2a	rCG33366 Celera Annotation;K(lysine) acetyltransferase 2A	NM_001107050.1	71
Rn01474465_m1	Kat5	K(lysine) acetyltransferase 5;rCG47721 Celera Annotation	NM_001005872.1	106
Rn01211941_m1	Kat6a	rCG43075 Celera Annotation;K(lysine) acetyltransferase 6A	NM_001100570.1	63
Rn00710321_m1	Kat7	K (lysine) acetyltransferase 7;rCG34025 Celera Annotation	NM_181081.2	68
Rn01754653_g1	Kat8	K (lysine) acetyltransferase 8;rCG39280 Celera Annotation	NM_001017378.1	70
Rn01181029_m1	Kdm1a	lysine (K)-specific demethylase 1A;rCG30719 Celera Annotation	NM_001130098.1	60
Rn01434680_m1	Kdm1b	rCG43922 Celera Annotation;lysine (K)-specific demethylase 1B	NM_001107343.1	65
Rn01758882_m1	Kdm5b	rCG45958 Celera Annotation;lysine (K)-specific demethylase 5B	NM_001107177.1	62
Rn01409158_m1	RGD1560601	rCG38955 Celera Annotation;similar to Jumonji/ARID domain-containing protein 1C (SmcX protein)	XM_241817.6	68
Rn01430760_m1	Kdm6a	lysine (K)-specific demethylase 6A;rCG42878 Celera Annotation	XM_002730185.2	67
Rn01471506_m1	Kdm6b	rCG35441 Celera Annotation;lysine (K)-specific demethylase 6B	NM_001108829.1	86
Rn00710914_m1	Kiss1	KiSS-1 metastasis-suppressor;rCG46461 Celera Annotation	NM_181692.1	65
Rn00576940_m1	Kiss1r	KISS1 receptor;rCG29441 Celera Annotation	NM_023992.1	82
Rn01232575_m1	Klhdc8b	kelch domain containing 8B;rCG25743 Celera Annotation	NM_001007685.1	69
Rn00493049_m1	L1cam	rCG43874 Celera Annotation;L1 cell adhesion molecule	NM_017345.1	74
Rn01441032_m1	Lin28b	lin-28 homolog B (C. elegans);rCG58531 Celera Annotation	XM_001069344.2;XM_002728981.1;XM_002728980.1	117
Rn00593014_m1	Lphn2	latrophilin 2;rCG29068 Celera Annotation	NM_001190475.1;NM_134408.2	57
Rn01449707_m1	Lrp1b	low density lipoprotein-related protein 1B (deleted in tumors);rCG37761 Celera Annotation	NM_001107843.1	62
Rn00824591_s1	Maf	rCG51492 Celera Annotation;v-maf musculoaponeurotic fibrosarcoma oncogene homolog (avian)	NM_019318.1	111
Rn01459459_m1	Mbd4	rCG29635 Celera Annotation;methyl-CpG binding domain protein 4	XM_001059437.2	114
Rn01491866_s1	Mc4r	melanocortin 4 receptor;rCG46821 Celera Annotation	NM_013099.2	156
Rn01747476_m1	Mcm8	rCG27201 Celera Annotation;minichromosome maintenance complex component 8	NM_001106514.1	69
Rn01455646_m1	Tbp	rCG22973 Celera Annotation;TATA box binding protein	NM_001004198.1	75
Rn01529606_g1	Mecp2	rCG43788 Celera Annotation;methyl CpG binding protein 2	NM_022673.2	148
Rn01498586_m1	Mll4	myeloid/lymphoid or mixed-lineage leukemia 4;rCG54657 Celera Annotation	XM_002728730.1;XM_341829.4	100
Rn00597360_m1	Mx1	rCG52734 Celera Annotation;myxovirus (influenza virus) resistance 1	NM_173096.2	88
Rn00593051_m1	Nacc1	rCG51199 Celera Annotation;nucleus accumbens associated 1, BEN and BTB (POZ) domain containing	NM_134413.1	89
Rn00572380_m1	Negr1	rCG28747 Celera Annotation;neuronal growth regulator 1	NM_021682.1	91
Rn00579268_m1	Nell2	NEL-like 2 (chicken);rCG50753 Celera Annotation	NM_031070.2	55
Rn01762487_m1	Nfat5	nuclear factor of activated T-cells 5;rCG51528 Celera Annotation	NM_001107425.1	65
Rn01533872_m1	Ngf	rCG51853 Celera Annotation;nerve growth factor (beta polypeptide)	XM_227525.5	114
Rn00561634_m1	Ngfr	nerve growth factor receptor;rCG34900 Celera Annotation	NM_012610.2	60
Rn01512482_m1	Nkx2-1	rCG62381 Celera Annotation;NK2 homeobox 1	NM_013093.1	105
Rn01456688_m1	Nlgn2	rCG33115 Celera Annotation;neuroligin 2	NM_053992.1	59
Rn00574170_m1	Npffr1	neuropeptide FF receptor 1;rCG22050 Celera Annotation	NM_022291.2	81
Rn00576645_m1	Npvf	neuropeptide VF precursor;rCG52307 Celera Annotation	NM_023952.1	76
Rn01410145_m1	Npy	rCG52433 Celera Annotation;neuropeptide Y	NM_012614.1	108
Rn00570936_m1	Nr4a2	rCG37664 Celera Annotation;nuclear receptor subfamily 4, group A, member 2	NM_019328.3	104
Rn01482165_m1	Nrg1	neuregulin 1;rCG43164 Celera Annotation	NM_031588.1	64
Rn01405825_m1	Nrg2	rCG49337 Celera Annotation;neuregulin 2	NM_001136151.1	60
Rn01420566_m1	Nrg3	neuregulin 3;rCG38850 Celera Annotation	XM_002728367.1;XM_573873.3	62
Rn00665869_m1	Nrxn1	rCG61443 Celera Annotation;neurexin 1	NM_021767.2	86
Rn00587745_m1	Nrxn2	neurexin 2;rCG47633 Celera Annotation	NM_053846.1	64
Rn00566076_s1	Ntf4	neurotrophin 4;rCG54228 Celera Annotation	NM_013184.3	80
Rn00572130_m1	Ntrk1	rCG62762 Celera Annotation;neurotrophic tyrosine kinase, receptor, type 1	NM_021589.1	65
Rn01441749_m1	Ntrk2	rCG24111 Celera Annotation;neurotrophic tyrosine kinase, receptor, type 2	NM_001163168.1;NM_012731.2;NM_001163169.1	73
Rn00570389_m1	Ntrk3	rCG24846 Celera Annotation;neurotrophic tyrosine kinase, receptor, type 3	NM_019248.1	63
Rn01455887_m1	Nxph1	rCG28017 Celera Annotation;neurexophilin 1	NM_012994.2	85
Rn00595309_m1	Oas1b	2-5 oligoadenylate synthetase 1B;rCG21289 Celera Annotation	NM_144752.2	138
Rn02346804_m1	Oas1k	2 ' -5 ' oligoadenylate synthetase 1K	NM_001009489.1	124
Rn01448203_m1	Olfm2	olfactomedin 2;rCG31696 Celera Annotation	NM_001015017.1	75
Rn01509468_g1	LOC362855	P55;rCG49099 Celera Annotation	NM_207614.1	96
Rn01405962_s1	Pcdha1	rCG49385 Celera Annotation;protocadherin alpha 1	NM_199503.1	68
Rn01406691_s1	Pcdha2	rCG49535 Celera Annotation;protocadherin alpha 2	NM_199504.1	148
Rn01638949_m1	Pcdha3	protocadherin alpha 3	NM_053941.1	70
Rn01405971_m1	Pcdha4	rCG49388 Celera Annotation;protocadherin alpha 4	NM_053933.1	64
Rn01405552_s1	Pcdha5	rCG49235 Celera Annotation;protocadherin alpha 5	NM_199505.4	84
Rn01406464_s1	Pcdhac1	rCG49491 Celera Annotation;protocadherin alpha subfamily C, 1	NM_199509.1	98
Rn01496115_g1	Pcgf2	polycomb group ring finger 2;rCG32972 Celera Annotation	NM_001105836.2	65
Rn00562543_m1	Pcsk2	proprotein convertase subtilisin/kexin type 2;rCG27514 Celera Annotation	NM_012746.1	93
Rn00571351_m1	Pdyn	prodynorphin;rCG27094 Celera Annotation	NM_019374.3	91
Rn00567566_m1	Penk	rCG30511 Celera Annotation;proenkephalin	NM_017139.1	56
Rn01460905_m1	Phf15	rCG33417 Celera Annotation;PHD finger protein 15	NM_001106998.1	62
Rn01747086_m1	Phf21a	PHD finger protein 21A;rCG26487 Celera Annotation	XM_002729198.1;XM_342467.4	64
Rn02108832_s1	Piwil1	piwi-like 1 (Drosophila);rCG21861 Celera Annotation	NM_001108853.1	80
Rn01493243_m1	Piwil2	piwi-like 2 (Drosophila);rCG36825 Celera Annotation	NM_001107276.1	72
Rn01749894_m1	Piwil4	piwi-like 4 (Drosophila);rCG31738 Celera Annotation	XM_001072752.2	68
Rn00584939_m1	Plcl1	rCG22393 Celera Annotation;phospholipase C-like 1	NM_053456.1	90
Rn00595020_m1	Pomc	proopiomelanocortin;rCG62237 Celera Annotation	NM_139326.2	92
Rn01475692_m1	Pou2f2	rCG53823 Celera Annotation;POU class 2 homeobox 2	XM_341802.5	51
Rn01440035_g1	Prdm13	rCG55108 Celera Annotation;PR domain containing 13	XM_001071683.3	68
Rn04219393_g1	Ptger1	rCG51626 Celera Annotation;prostaglandin E receptor 1 (subtype EP1)	NM_013100.1	63
Rn00562282_m1	Ptger3	prostaglandin E receptor 3 (subtype EP3);rCG28575 Celera Annotation	NM_012704.1	77
Rn00583420_m1	Ptger4	prostaglandin E receptor 4 (subtype EP4);rCG51033 Celera Annotation	NM_032076.3	70
Rn00566881_m1	Ptgs1	rCG45926 Celera Annotation;prostaglandin-endoperoxide synthase 1	NM_017043.3	85
Rn01483828_m1	Ptgs2	prostaglandin-endoperoxide synthase 2;rCG46218 Celera Annotation	NM_017232.3	112
Rn01533758_m1	Ptpn22	rCG51823 Celera Annotation;protein tyrosine phosphatase, non-receptor type 22 (lymphoid)	NM_001106460.1	78
Rn00580551_m1	Rara	retinoic acid receptor, alpha;rCG33521 Celera Annotation	NM_031528.2	73
Rn01775763_g1	Gapdh	rCG30049 Celera Annotation;glyceraldehyde-3-phosphate dehydrogenase	NM_017008.3	174
Rn01537837_m1	Rarb	retinoic acid receptor, beta;rCG42182 Celera Annotation	XM_223843.5	110
Rn01429212_g1	Ring1	ring finger protein 1;rCG60940 Celera Annotation	NM_212549.1	73
Rn01483812_m1	Rnf2	rCG46168 Celera Annotation;ring finger protein 2	NM_001025667.1	72
Rn01173769_m1	Rora	rCG56655 Celera Annotation;RAR-related orphan receptor A	NM_001106834.1	71
Rn02346174_g1	RT1-A3	RT1 class I, locus A3;rCG60897 Celera Annotation	NM_001008830.1	124
Rn00441185_m1	Rxra	rCG45555 Celera Annotation;retinoid X receptor alpha	NM_012805.2	75
Rn01399560_m1	Rxrb	retinoid X receptor beta;rCG60716 Celera Annotation	NM_206849.3	70
Rn00585728_m1	Sec16b	rCG46058 Celera Annotation;SEC16 homolog B (S. cerevisiae)	NM_053571.1	94
Rn01507821_m1	RGD1311624	rCG39763 Celera Annotation;similar to KIAA0339 protein	-	87
Rn01533405_m1	Setdb1	SET domain, bifurcated 1;rCG51706 Celera Annotation	XM_002729082.1	58
Rn00571112_m1	Slc14a2	solute carrier family 14 (urea transporter), member 2;rCG41238 Celera Annotation	NM_177962.3;NM_019347.2	73
Rn01462431_m1	Slc17a7	solute carrier family 17 (sodium-dependent inorganic phosphate cotransporter), member 7;rCG54113 Celera Annotation	NM_053859.1	81
Rn00570130_m1	Slc1a3	rCG50959 Celera Annotation;solute carrier family 1 (glial high affinity glutamate transporter), member 3	NM_019225.1	88
Rn00824654_m1	Slc32a1	solute carrier family 32 (GABA vesicular transporter), member 1;rCG32373 Celera Annotation	NM_031782.1	63
Rn00569158_m1	Slc6a12	rCG30311 Celera Annotation;solute carrier family 6 (neurotransmitter transporter, betaine/GABA), member 12	NM_017335.1	73
Rn00569758_m1	Tac2	tachykinin 2;rCG59586 Celera Annotation	NM_019162.1	74
Rn00566955_m1	Tacr3	tachykinin receptor 3;rCG29005 Celera Annotation	NM_017053.1	65
Rn00572330_m1	Tcam1	rCG33774 Celera Annotation;testicular cell adhesion molecule 1 homolog (mouse)	NM_021673.1	68
Rn00821513_m1	Tdg	thymine-DNA glycosylase;rCG48952 Celera Annotation	NM_053729.1	80
Rn00574499_m1	Tdo2	rCG62781 Celera Annotation;tryptophan 2,3-dioxygenase	NM_022403.1	113
Rn01428192_m1	Tet1	rCG60615 Celera Annotation;tet oncogene 1	NM_001107643.1	66
Rn01522037_m1	Tet2	tet methylcytosine dioxygenase 2;rCG28664 Celera Annotation	XM_227694.5	71
Rn01756664_m1	LOC498664	similar to hypothetical protein MGC35169;rCG42965 Celera Annotation	NM_001017508.1	64
Rn00446234_m1	Tgfa	transforming growth factor alpha;rCG56170 Celera Annotation	NM_012671.2	70
Rn00572010_m1	Tgfb1	transforming growth factor, beta 1;rCG53954 Celera Annotation	NM_021578.2	65
Rn00562811_m1	Tgfbr1	transforming growth factor, beta receptor 1;rCG60369 Celera Annotation	NM_012775.2	86
Rn00441826_m1	Timp3	rCG49172 Celera Annotation;TIMP metallopeptidase inhibitor 3	NM_012886.2	59
Rn01772466_m1	Tmem108	rCG64118 Celera Annotation;transmembrane protein 108	XM_217247.5	74
Rn01750044_m1	Tmem38b	transmembrane protein 38B;rCG31976 Celera Annotation	NM_001014191.1	82
Rn01753871_m1	Tnfaip6	rCG37772 Celera Annotation;tumor necrosis factor alpha induced protein 6	NM_053382.1	70
Rn00686175_m1	Tnfsf10	rCG41345 Celera Annotation;tumor necrosis factor (ligand) superfamily, member 10	NM_145681.1	62
Rn01496373_s1	Tob1	rCG33246 Celera Annotation;transducer of ErbB-2.1	NM_133317.2	145
Rn01442665_m1	Tox	rCG30353 Celera Annotation;thymocyte selection-associated high mobility group box	NM_001108654.1	69
Rn00755717_m1	Tp53	rCG34931 Celera Annotation;tumor protein p53	NM_030989.3	94
Rn00821591_g1	Tra2b	transformer 2 beta homolog (Drosophila);rCG36570 Celera Annotation	NM_057119.1	69
Rn01510757_m1	Trim66	rCG40452 Celera Annotation;tripartite motif-containing 66	XM_002728800.1;NM_001191839.1	59
Rn01476978_m1	Usf2	upstream transcription factor 2, c-fos interacting;rCG54424 Celera Annotation	NM_031139.1	72
Rn01402251_m1	Vgll3	vestigial like 3 (Drosophila);rCG47013 Celera Annotation	XM_573239.3	84
Rn00709969_m1	Yy1	rCG27714 Celera Annotation;YY1 transcription factor	NM_173290.1	97
Rn01418644_m1	Zbtb16	rCG58097 Celera Annotation;zinc finger and BTB domain containing 16	NM_001013181.1	65
Rn01516663_g1	Zbtb17	rCG30874 Celera Annotation;zinc finger and BTB domain containing 17	NM_001012105.1	66
Rn01176588_g1	Zbtb32	zinc finger and BTB domain containing 32;rCG53796 Celera Annotation	NM_001109517.1	72
Rn02395288_s1	Zbtb38	rCG25658 Celera Annotation;zinc finger and BTB domain containing 38	NM_001012471.1	105
Rn01520752_m1	Zbtb40	zinc finger and BTB domain containing 40;rCG31514 Celera Annotation	NM_001191871.1	60
Rn04244665_m1	Zbtb41	zinc finger and BTB domain containing 41;rCG46407 Celera Annotation	NM_001191670.1	70
Rn01758718_m1	Zbtb43	rCG45758 Celera Annotation;zinc finger and BTB domain containing 43	NM_001012094.1	68
Rn00555260_m1	Zbtb44	zinc finger and BTB domain containing 44;rCG22801 Celera Annotation	NM_001034942.1	106
Rn01401663_m1	Zbtb45	rCG27427 Celera Annotation;zinc finger and BTB domain containing 45	NM_001107478.1	83
Rn01220398_m1	Zbtb46	zinc finger and BTB domain containing 46;rCG38441 Celera Annotation	NM_001107808.1	63
Rn01519731_m1	Zbtb48	rCG31239 Celera Annotation;zinc finger and BTB domain containing 48	NM_001013216.2	89
Rn00756103_m1	Zbtb7a	zinc finger and BTB domain containing 7a;rCG29146 Celera Annotation	NM_054002.1	77
Rn01422979_m1	Zfp462	zinc finger protein 462;rCG32014 Celera Annotation	XM_342840.4	67
Rn00591574_m1	Zfp483	rCG32013 Celera Annotation;zinc finger protein 483	NM_133422.1	86
Rn01476724_m1	Zfp566	rCG54299 Celera Annotation;zinc finger protein 566	NM_001134726.1	97
Rn01399976_gH	Zfp580	rCG22684 Celera Annotation;zinc finger protein 580	XM_218196.5	70
Rn00690933_m1	Ppia	rCG35781 Celera Annotation;peptidylprolyl isomerase A (cyclophilin A)	NM_017101.1	149
Primers used for RT- PCR
Species	Gene	Accession #	Forward Primer	Reverse Primer	Amplicon (bp)
RAT	kiss1	NM_181692	TGGTGAACCCTGAACCCACAGGC	CGGCGGGCATGGCGATGTT	136
	Eed	NM_1106278	GAACAGCAACCCGGACCTCTCG	TTCCCTTTCCCCAGCTTTTCCTTC	134
	Grik5	NM_031508.2	CCAGCCCTCCGTCCCACCAG	CCGGCATCTTCCTCCCCTCCTC	86
	Grin2a	NM_012573.3	GGAACCCGCTAAACCTGGTG	CCATGGTCGCCACTTAGGGT	113
	Grin2d	NM_022797.1	AGCTCTGCGACCTGCTGT	CCAAGCTGCAGGAAGGTGGA	190
	Nell2	NM_031070.2	GCGTACGTGGATGGCAAGTG	GGCAATCTAAAGCCGGGCAG	181
	GAPDH	NM_017008.4	CTTCTTGTGCAGTGCCAGCC	CAAGAGAAGGCAGCCCTGGT	104
	Kcne2	NM_133603.2	GCGCAGCAAGCAACCCA	CCACGCACGATTGGACGAAG	115
	Kcnn1	NM_019313.1	CATCCTCTACCACGCCCGAG	CATGGCAATGCGCCAGTCAT	73
	Kat2b	NM_003750617.4	CATGCTCCAGAGGAGGCCAA	TGGCCGAATGTGCTGACAGA	139
	Grm7	NM_031040.1	AAACCCAGTGACAGGCCCAA	GCCAGGCTGGGTGACAGAAT	178
	Kdm6b	NM_001108829.1	CTGGCAGGTTCACTTCGGCT	ACTTGGGTACGGACCTCCAC	95
	Kcnh7	NM_131912.1	CGTCTTGTGCGTGTAGCCAGGAA	TACCAGATGCAAGCCAGCCAGTG	116
	Kcnk4	NM_053804.2	GACCATCCGTGTGTGAGCCA	CTGGTTTCTGGGTTTGCGCC	89
	Kcnh3	NM_017108.1	CTAAGATGCCGGCCATGCG	CGGAGCAGTAGACCACAGGG	144
HUMAN	Kdm6b	NM_001080424.2	AACGCCAGGCCACCAGGAGAATAA	GGCCACCAGGAACCCGTCAAGTAG	159
Primers used for ChIP PCR
Species	Gene Name	Accession #	Forward Primer	Reverse Primer	Position from TSS	Amplicon (bp)
RAT	Eed	NM_1106278	AATAAAAGGCACGCGACCCCATAC	TGCAAAAGAAAGTCGAGCCAATG	-694/-779	109
	Kiss1	NM_181692.1	TCGGGCAGCCAGATAGAGGAAGC	TTGAGGGCCGAGGGAGAAGAG		91
	Nell2	NM_031070.2	AGGCGGCTCCAAGTTCG	TGGCGTGCATCGTCTCAG		190
	Kcnk4	NM_053804.2	CCCCCATTTTCTCACTCACC	TCCACACCCTCCTTCTCTATCTTA		199
	Grm7	NM_031040.1	CATCCCCTGCTATATCCATTCC	TGCCCAGCCACCATCCTAC		122
	Kcnk5	NM_001039516.2	ACTAAATCGGCGCACTACCACCACA	AACGCAGCGACCTCTTCCTTACTCC		161
	Kdm6b	NM_001108829.1	GGCAGGCCAACGGTCACTCC	GCCCCCTCGCTTAGCCCCATAG		71
